# *Gata2*-regulated *Gfi1b* expression controls endothelial programming during endothelial-to-hematopoietic transition

**DOI:** 10.1101/2022.03.24.485642

**Authors:** Cansu Koyunlar, Emanuele Gioacchino, Disha Vadgama, Hans de Looper, Joke Zink, Remco Hoogenboezem, Marije Havermans, Eric Bindels, Elaine Dzierzak, Ivo P Touw, Emma de Pater

## Abstract

The first hematopoietic stem cells (HSCs) are formed through endothelial-to-hematopoietic transition (EHT) events during embryonic development. The transcription factor *GATA2* is a crucial regulator of EHT and HSC function throughout life. Because *GATA2* haploinsufficiency patients have inborn mutations, prenatal defects are likely to have an influence on disease development. In mice, *Gata2* haploinsufficiency (*Gata2*^*+/-*^) reduces the number and the functionality of embryonic hematopoietic stem and progenitor cells (HSPCs) generated through EHT. However, the embryonic HSPC pool is heterogeneous and the mechanisms underlying this defect in *Gata2*^*+/-*^ embryos are unclear. Here, we investigated whether *Gata2* haploinsufficiency selectively affects a cellular subset undergoing EHT. We show that *Gata2*^*+/-*^ HSPCs initiate but cannot fully activate hematopoietic programming during EHT. In addition, due to reduced activity of the endothelial repressor *Gfi1b, Gata2*^*+/-*^ HSPCs cannot repress the endothelial identity to complete maturation. Finally, we show that hematopoietic-specific induction of *gfi1b* can restore HSC production in *gata2b-*null (*gata2b*^*-/-*^) zebrafish embryos. This study illustrates pivotal roles of *Gata2* on the regulation of transcriptional network governing HSPC identity throughout EHT.

**Highlights:**

- Maturation of embryonic *Gata2*^*+/-*^ HSPCs is disturbed due to aberrant endothelial gene expression and incomplete activation of hematopoietic transcriptional programming.
- *Gata2* activates *Gfi1b* to repress endothelial identity of embryonic HSPCs during maturation.
- Hematopoietic-specific induction of *gfi1b* restores the number of embryonic HSCs in *gata2b*^*-/-*^ zebrafish.
