## supplementary table 1 for "*Gata2*-regulated *Gfi1b* expression controls endothelial programming during endothelial-to-hematopoietic transition"

### Sheet: sheet1
E11 Pro-HSC Gata2+/- vs WT
Gene name	log2FoldChange	padj
Cxcr3	-39.2228	2.68505e-78
Tnip3	-38.5879	3.81472e-49
4930486L24Rik	-37.0965	2.54682e-43
Clec5a	-39.2064	2.9616e-36
Atoh1	-35.7164	4.2933e-33
Gm43581	42.1622	6.81797e-29
Insc	-39.6418	6.35469e-25
Il18rap	-23.8837	3.10161e-23
Gm11427	-36.0908	2.20168e-21
Hpse	-22.6731	7.40193e-20
Gcsam	-21.942	2.33917e-18
Egr3	-33.2366	6.36117e-18
4930509E16Rik	-20.3765	6.36117e-18
Ntrk1	-40.1834	7.33421e-18
Myh3	-34.1638	1.72244e-17
Gzmb	-22.7257	3.3819e-17
Tnfrsf26	-20.4222	1.44197e-16
Gm17711	-36.2797	4.48352e-16
Mir155hg	44.2179	8.08172e-16
Hsd3b6	-40.3797	1.21538e-15
Arhgap30	-8.74448	1.5018e-15
Slc2a6	-21.1832	1.41704e-14
Ppp1r1c	-41.6201	2.62705e-14
Ly9	-21.1164	2.94366e-14
Tmprss7	-21.1038	4.67574e-14
Rubcnl	-18.7714	1.08735e-13
Tbx18	-22.9089	1.97746e-12
5330406M23Rik	-19.3475	3.67376e-12
Gal3st1	21.0618	4.552e-12
Alox5	-6.86109	5.63967e-12
Celsr3	-19.4938	1.09153e-11
Mab21l2	-22.7197	1.13834e-11
Rnase6	-7.13826	1.96251e-11
A2m	-35.473	8.38127e-11
Lmx1a	-31.1783	8.49695e-11
Chst8	-20.7615	1.59888e-10
5430401H09Rik	23.4027	6.96668e-10
Cntn6	-36.1768	8.93926e-10
Ttc39b	-5.41317	1.02024e-09
Gm42471	-21.373	1.43781e-09
Sla	-6.97336	2.27701e-09
Traf3ip3	-6.56265	3.0519e-09
Ptprn2	-21.4342	3.58658e-09
Ppp1r17	-22.4895	5.84299e-09
Gp5	-5.09623	5.96106e-09
Cldn9	34.1295	1.19109e-08
Gm4294	-34.129	1.19109e-08
Prdm12	-30.0659	2.27146e-08
Trim9	23.7554	2.74057e-08
Hnf4a	-20.3393	5.13476e-08
Prokr1	20.38	9.4393e-08
B3galt5	-21.8263	1.03277e-07
Spns3	-5.67442	1.04189e-07
Mpo	-6.46312	1.12399e-07
Gm16984	32.2561	1.13139e-07
Pdzph1	-9.38825	1.94376e-07
Hemgn	-11.0726	2.32502e-07
Csf3r	-6.80996	2.47616e-07
Tmem236	31.5172	2.64304e-07
Il17ra	-4.22948	4.05774e-07
Mylk3	-10.0373	4.05774e-07
Cpa3	-10.5384	4.24633e-07
Gm34821	31.0095	4.58984e-07
Slfn10-ps	-22.1608	4.74812e-07
Fam131b	20.6727	5.56986e-07
Fgf3	-10.0669	5.56986e-07
Efhc2	22.1218	8.96125e-07
Tslp	21.875	1.24807e-06
Rilp	-20.5973	1.29925e-06
Msx3	-20.6499	1.52799e-06
Npbwr1	-22.6836	4.23165e-06
Pipox	-20.1478	5.03359e-06
Bin2	-4.20471	5.03359e-06
Spn	-4.90335	7.56342e-06
Gm45257	-20.1931	8.24692e-06
Ascl1	19.4475	8.29749e-06
Card9	-5.62707	9.1603e-06
Zfp518b	1.94768	1.00115e-05
4930550L24Rik	-21.2733	1.12542e-05
Treml1	-5.66007	1.22536e-05
Col10a1	18.4879	1.27487e-05
Mapk10	18.2275	1.8901e-05
Sox1	27.4361	2.0387e-05
Chgb	-21.1906	2.65144e-05
Zc3hav1	-2.91385	3.69662e-05
Olig3	-21.4235	3.78746e-05
5430427O19Rik	-8.06601	4.09111e-05
Hp	-10.1187	4.09111e-05
Lrmp	-4.79114	4.64083e-05
Gm34643	-18.3583	4.64083e-05
Gm9805	-8.41866	5.40868e-05
G430095P16Rik	-6.99304	6.08191e-05
Atp2a3	-3.67126	6.35521e-05
Pik3ap1	-3.54743	6.52832e-05
Rfx3	1.99851	7.1791e-05
Gm43000	20.975	7.2871e-05
Ptger3	-3.57534	8.62401e-05
Myt1	-20.7614	9.12091e-05
Muc16	-20.2085	0.000114451
Kctd8	-20.7246	0.000140698
Gm16599	16.7827	0.000146802
Hormad2	-7.10422	0.00018764
Prmt8	-19.6294	0.000194888
Slitrk6	-20.4829	0.000201117
Ptpn6	-2.73725	0.000204221
Mamdc2	-8.3926	0.000243729
Kcnb2	20.9284	0.000255113
Csgalnact2	-2.03022	0.000263746
Aqp9	-4.96679	0.000270995
Slc10a4	15.9545	0.00028878
Sp7	21.5072	0.000340267
Gm128	-8.3237	0.00035644
Sell	-9.05416	0.000371331
Mrvi1	-8.12347	0.000428761
Pnpla3	-18.9857	0.000441479
Fut8	-2.41581	0.000442956
Gp1ba	-4.09676	0.000450188
Gm17334	16.677	0.000454297
Myo1g	-3.43952	0.000558711
Hnmt	-7.6952	0.000572253
Cd300lf	-7.404	0.000590895
Tuba4a	-2.70899	0.000796281
Ccdc88b	-4.91478	0.000796281
Gm37296	20.4238	0.000824804
St8sia3	-21.08	0.000896678
Gm5763	-19.4171	0.000995128
Gm20632	7.21679	0.00103834
Selp	-8.72803	0.00105301
Cd244a	-8.71646	0.00109874
Mfsd2b	-4.30788	0.00109874
Golga7b	-19.5228	0.00109874
Grik3	-16.8534	0.00115732
Capn3	-7.75995	0.00121878
Smim5	-3.65427	0.00125707
Aspg	21.9155	0.00143827
Gm37697	-1.67395	0.00161427
Larp1b	-2.8856	0.00176464
Adgrg1	-2.49983	0.00176464
Gm33280	8.65858	0.00177317
Evi2b	-4.9635	0.0018607
Erf	3.04012	0.00187411
Def6	-2.26066	0.00210406
Msl1	0.800863	0.00210406
Emilin2	-2.92293	0.00236111
Tnfsf14	-8.24216	0.0024639
Tdrd9	21.935	0.0024639
Adamts8	-21.9033	0.00248952
Sp140	-2.774	0.00259627
Gm42566	1.24831	0.00260958
Phlda1	2.23015	0.00266807
Gpr65	-3.62791	0.00274138
Serpina3g	-6.08796	0.00285711
Trmt61a	-1.6703	0.00292106
Cpox	-2.16923	0.00292132
St18	-21.5994	0.00308102
Eya1	5.04424	0.00335662
Coro1a	-3.08756	0.00335662
Dapp1	-2.08872	0.00345583
Mccc2	0.939376	0.00363925
Slc14a1	-5.86296	0.00373915
Sik1	1.63085	0.0037974
Ptpn7	-2.72324	0.0039587
Gm13370	-21.1987	0.00413201
Evx1	-19.2915	0.00416989
Pik3cd	-3.4696	0.00509999
Dnah12	-7.80012	0.00527633
Eif2ak2	1.5732	0.00545294
Rai2	15.7626	0.00545294
D030028A08Rik	-2.3085	0.00545294
Gpr156	19.3278	0.00569924
Itgb2	-4.86785	0.00585184
Neurog2	-14.7277	0.00585184
Tsga10ip	-7.3037	0.0065139
Pcnx2	-18.6768	0.0065969
5031434O11Rik	4.23251	0.00829616
Atp8b4	-5.30702	0.00881316
Icam4	-2.91567	0.00903237
Agpat2	-1.11665	0.00903237
Plek	-4.25049	0.00915806
Lcn2	5.47039	0.00920557
E2f1	-1.18777	0.00929959
Lhx3	-20.02	0.00986924
Ptpre	-2.16625	0.0101149
Rbfa	-1.44509	0.0103889
Alg13	2.02516	0.0103911
Cldn13	-8.56429	0.0105081
Sh2d5	-8.28739	0.0105081
Slitrk1	19.6914	0.0105081
Havcr2	18.0427	0.0106289
Mars	-1.10498	0.0115506
Nrg1	-5.76254	0.0115506
Scg3	-19.7547	0.0115836
Cc2d2b	-6.90715	0.0117539
Nadk2	-1.64133	0.0119259
Dgki	4.86293	0.0122737
Dyrk3	-2.23519	0.0125022
Hesx1	-7.24274	0.0125462
Nrros	-1.85105	0.0125462
Ndst3	-15.0372	0.0140878
Asb1	-1.99501	0.0140927
Resp18	-17.5828	0.0140927
Gm49169	-3.48538	0.0142825
Pnpo	-1.62505	0.0148257
Gpbar1	-18.1308	0.0150093
Gm37758	0.762514	0.0150093
Hdac4	1.526	0.0156346
Ndnf	6.85497	0.016669
Prtn3	-3.26989	0.017289
F2rl2	-5.49817	0.0173672
2700038G22Rik	-3.37477	0.0173672
Gypa	-6.15181	0.017486
Nup155	-1.34468	0.0176989
Rinl	-1.51933	0.0176989
Gm10384	-3.90476	0.0177946
Frrs1	-1.54224	0.0181755
Scimp	18.3636	0.0181755
F630028O10Rik	-6.6047	0.0181755
Sash3	-2.92579	0.0193491
Rnase12	-5.23421	0.0193491
Gm42715	-2.68023	0.0200512
Adora2b	7.48051	0.0202247
Naip2	-2.54637	0.0202953
Gm42508	1.95954	0.0209345
Tmsb15b1	2.13409	0.0209882
Acmsd	-5.04561	0.0210832
Ypel3	1.41422	0.0212442
Fbxo36	1.5407	0.0212442
Disp1	1.75537	0.0213211
Anxa4	1.25823	0.0214267
Cd69	-5.32124	0.0214267
Ttc27	-1.3809	0.0218603
Noa1	-1.30926	0.0218603
Cd200r3	-6.67003	0.0222309
Gm45193	4.32424	0.0223409
Lrig2	1.55583	0.0245886
Poc1a	-1.18813	0.0249145
Ralgapa1	1.57193	0.0256465
Parvg	-3.10074	0.0257269
Msl3l2	-1.06103	0.0257269
Cybb	-6.71265	0.0257313
Cyth4	-2.92638	0.0257313
Dach2	4.35916	0.0257313
Rgs18	-3.87292	0.0262479
Dbr1	-1.17884	0.0262479
Tuba8	-4.44932	0.0264026
Micall2	-1.87318	0.0267654
Adssl1	-3.33284	0.0276257
Psd4	-3.66629	0.0276257
Cobll1	2.9422	0.0276257
Dvl3	1.01127	0.0276791
Mc5r	-4.04266	0.0276791
Pdcd1lg2	-5.24243	0.0276791
Ogn	-7.32698	0.0276791
Usp11	1.35618	0.0276791
Epb42	-8.18127	0.0278837
Mctp1	-4.36542	0.0280223
Smap2	-1.70962	0.0280223
Pklr	-8.57983	0.0280223
Vmn2r97	-1.81908	0.0280223
Ecsit	-1.37939	0.0280227
Ing4	1.18619	0.0280845
Klhdc8a	-17.9055	0.0287683
Nfs1	-0.946161	0.0289512
Cd44	-2.39687	0.0292412
Samm50	-0.91037	0.0293028
Cited4	-2.42563	0.029476
Il12rb2	-6.28871	0.0297159
Vav1	-4.37714	0.0297159
Chd9	1.01527	0.0304283
Stac3	16.255	0.0306468
C430042M11Rik	-4.31744	0.0306468
1600020E01Rik	1.57412	0.0311471
Haus8	-0.858184	0.0330585
Grin1	8.06192	0.0330641
Ccdc154	7.84335	0.03347
Il20ra	-6.81684	0.0338373
Slc28a2	-7.19039	0.0341318
Ripor2	-3.03725	0.0342102
Ddias	-1.14264	0.0346575
Lrch4	-1.55096	0.0348048
Nfkbid	3.31054	0.0358867
Ddx21	-1.86147	0.0369533
Klrb1f	-7.293	0.0369533
Src	1.7923	0.0378129
Tcea2	1.50053	0.0378129
Trbc1	-7.00245	0.0380011
Zfp60	1.71328	0.0382913
Kel	-4.42763	0.0383472
1110012L19Rik	1.06489	0.0391528
Mpv17	0.849606	0.0391528
Pop1	-1.67829	0.040089
Zfp934	1.35665	0.040225
Gm11505	-6.56279	0.0415765
Ulk1	1.85097	0.0416473
Gm37238	7.32793	0.0418294
Slc41a3	-2.067	0.0431293
Cygb	8.99703	0.0437378
Slc4a7	2.18042	0.0438239
Slc16a10	-2.03688	0.045345
Nfe2	-2.5713	0.0459106
Slc19a1	-1.25508	0.0463644
Myb	-3.07908	0.0463644
Crtac1	8.77437	0.0463644
Qser1	1.53571	0.0463644
Xylt2	1.52055	0.0464418
Muc13	-3.13626	0.0464418
Prkcq	-1.96406	0.0464418
Kcnt2	8.82785	0.0464418
Zfp965	1.87887	0.0470162
Hectd2	-3.54698	0.0475289
4930522L14Rik	1.4469	0.0475289
Gm5141	1.96985	0.0475289
Arhgap6	-2.6079	0.0478009
Prss50	-6.01964	0.0478009
Gnpda1	-0.89188	0.0479978
Arl4a	1.85819	0.0480729
Gm45552	-6.33938	0.0480729
BC043934	3.76306	0.0483576
Fam49a	1.47752	0.0486264
Ifitm3	2.20225	0.0486264
C1galt1c1	0.990876	0.0486264
Phgdh	-1.33832	0.0486685
Tspan32	-2.62271	0.0493336
Impact	1.6568	0.0493336
Slc30a10	-8.03968	0.0493336
Amot	2.52475	0.0493336
Slc16a6	-3.03798	0.0493336
Rnf213	-2.14583	0.0493336
Gm14325	1.98523	0.0493336
