## supplementary table 2 for "*Gata2*-regulated *Gfi1b* expression controls endothelial programming during endothelial-to-hematopoietic transition"

### Sheet: sheet1
E11 Pre-HSC1 Gata2+/- vs WT
Gene name	log2FoldChange	padj
Slfn2	-23.0961	2.64444e-29
Rtn4r	23.4807	2.74682e-22
Cxcr3	-21.1519	1.44472e-21
Pcdhb17	22.6661	2.13932e-20
Gdf10	22.9654	1.33961e-14
Insyn2b	-18.637	2.32587e-14
Nme5	21.717	3.21419e-14
Bcl2l14	-19.4408	6.09914e-14
Fcrls	-19.2097	1.2751e-12
Mpzl3	21.1116	1.2751e-12
Slc10a4	25.2457	3.00221e-12
Tnip3	-19.9676	3.00221e-12
Pcdhga4	23.4537	3.00221e-12
Gm16499	21.942	3.00221e-12
Epm2a	21.6942	1.38905e-11
Ms4a6b	-18.7761	1.82615e-11
C230085N15Rik	-19.0741	1.87706e-11
Ggt5	24.0598	1.92692e-11
Dsc2	-20.3368	1.26773e-10
4930486L24Rik	-19.0326	1.27923e-10
Sh3bgr	22.3908	1.36721e-10
Il17re	-20.2497	1.52703e-10
St8sia6	-20.9064	4.12348e-10
Gm10384	-10.8695	8.39594e-10
Tnfrsf8	21.5921	8.56345e-10
Tent5c	-6.54474	8.77922e-10
Gpr65	-9.70941	2.40723e-09
Osmr	24.1449	2.40723e-09
Pitx2	-21.1026	4.35145e-09
Klhl31	21.5166	5.00492e-09
Rd3	22.1175	6.07618e-09
9530082P21Rik	17.6185	6.49548e-09
Card9	-8.46572	6.81437e-09
Bean1	22.0801	1.03133e-08
Masp1	21.0445	4.68378e-08
Tmem151a	-20.1824	4.68378e-08
Clec5a	-19.0878	6.00667e-08
Slc4a1	-23.1318	6.32144e-08
Sucnr1	22.0601	8.06963e-08
Tdrd1	-19.7003	9.135e-08
Prlr	-20.1941	1.21425e-07
Frmpd1	-20.241	1.31297e-07
Gm37407	-4.6497	1.64943e-07
Tafa2	-19.7	1.68628e-07
Pcdhgb1	22.3874	1.99948e-07
Zfp729b	-10.2366	2.1806e-07
Enpep	-19.5406	2.62164e-07
Sytl1	-18.9957	3.99914e-07
Th	-18.3057	4.83574e-07
Tlr7	-18.4219	5.12101e-07
Gm20482	21.557	5.12101e-07
Zfp493	-9.07378	6.11677e-07
Entpd3	-15.8055	9.13753e-07
Gjb5	-18.3799	9.13753e-07
Piwil2	-19.1127	1.05592e-06
Dgki	9.71786	1.10741e-06
Map3k9	21.5209	1.24343e-06
Gm42481	-19.8674	1.71987e-06
Gm45292	22.5939	2.0021e-06
Gca	-9.40964	2.16279e-06
Gm42927	9.42451	2.32721e-06
Ndst3	21.9992	2.44058e-06
Rai2	21.4901	2.45937e-06
Arc	22.8378	2.87002e-06
Zfp456	-9.06099	2.92894e-06
Cdkn2c	-8.80687	3.22537e-06
Adgra1	22.3963	3.41417e-06
Ak5	-19.8781	3.75009e-06
Kcnh3	21.4334	4.51398e-06
Gm11427	-19.6235	4.94503e-06
Adgre1	19.3453	8.3974e-06
Cep104	-2.24157	9.52952e-06
Pkib	-4.73229	9.58988e-06
Mb	21.2107	9.79883e-06
5430427O19Rik	-8.47374	1.14597e-05
Camk2b	22.3165	1.24606e-05
Egr3	-19.1626	1.37323e-05
Steap1	-16.5838	1.37951e-05
Ms4a6d	-8.09342	1.37951e-05
Gm28042	-6.12063	1.37951e-05
Lrrn4	-11.0907	1.37951e-05
6720468P15Rik	-16.838	1.42065e-05
Fzd9	-6.03507	1.53392e-05
Insc	-19.31	1.67159e-05
Cyp2j9	-15.9214	1.67428e-05
Slc22a18	-8.35138	1.86038e-05
Hormad2	-7.79426	1.96356e-05
Slitrk6	22.2802	2.54579e-05
A730091E23Rik	-18.304	2.554e-05
Actg1	0.741541	2.7195e-05
Gm50265	21.4048	2.92977e-05
Dazl	-18.9565	2.97216e-05
Gm43000	21.696	3.00826e-05
Unc5cl	-18.4687	3.30348e-05
Rufy4	-16.4978	3.49602e-05
Tekt2	-18.2142	3.51807e-05
Atp8b4	-6.89737	3.86798e-05
Foxl2os	21.7936	3.86798e-05
Dram1	-9.18396	4.08665e-05
Cdcp1	-17.7079	4.09764e-05
Arhgap36	23.118	4.10531e-05
AI504432	-6.97002	4.25979e-05
Krt222	21.856	4.3336e-05
Sod3	22.0386	4.63725e-05
Gm19938	21.8945	6.85456e-05
Tfap2c	-19.2383	7.74353e-05
Apobr	-8.8283	7.76633e-05
Extl3	1.75869	8.20269e-05
Dot1l	-2.067	8.46531e-05
Irf6	-9.16491	9.61659e-05
Tmem86a	2.70941	9.7326e-05
1700025A08Rik	-15.7687	9.7545e-05
Resp18	23.0547	0.000100623
Evc	-4.91634	0.000104214
Pde1a	-18.8289	0.000104214
Sp7	22.5261	0.000106872
Igfbp7	5.54724	0.000111844
Gm37296	22.2573	0.000116113
Gm10605	21.7092	0.000118899
Calca	-15.1422	0.000123584
Gm42728	-7.696	0.000132285
Gm19385	21.9964	0.000137516
Vsig10l	-6.97984	0.000145207
Nxph3	-17.7031	0.000151457
C230013L11Rik	-8.15333	0.000160295
Pxt1	-16.7213	0.000172991
Gdf1	-8.54259	0.00018139
Foxo6	-19.5751	0.000183418
Bhlhe22	-18.976	0.000183719
Gm37645	-16.6102	0.000199335
Ptpn5	24.7555	0.000205582
Stac3	21.7953	0.000209325
Kcnq2	24.1646	0.000211133
D530018E20Rik	-6.67628	0.000217479
Gm13032	-16.7328	0.000218546
Tbx2	7.42076	0.000218768
Lta	21.5165	0.000218768
Ncam1	4.18555	0.000219675
Fbxo8	-1.95076	0.000228006
Gm48602	-15.2252	0.000228006
Capsl	-8.2656	0.000233278
Ubxn10	22.8447	0.000243582
Meox2	9.86126	0.000253208
Phactr1	-8.01752	0.000253208
Havcr2	22.0353	0.000256501
Gpr156	22.6848	0.000256501
2610001A08Rik	-7.30992	0.000263393
Lacc1	-7.15546	0.000263701
Gabra4	-21.0307	0.000267873
Stra6	8.25071	0.000268766
Gm43581	-16.893	0.000274904
Abhd15	-5.42812	0.000278403
Cd33	-7.58188	0.000282843
Lad1	-19.4618	0.000282843
Cd27	-7.90727	0.000308342
Atp1a2	7.44291	0.000327715
Adamts8	24.078	0.000327715
Gm17711	-18.9647	0.000327715
D830026I12Rik	22.3356	0.000331282
Vamp1	-4.36205	0.000348042
Aoc2	-4.07256	0.000348576
Cdh22	23.982	0.000350139
Chga	23.9565	0.00035656
Evx1	21.5986	0.000428102
Gm20390	8.28417	0.000431061
Lmx1a	-19.5214	0.000438546
Folr1	-18.3662	0.000449467
Upk3b	-23.6426	0.000464195
Tusc3	0.678697	0.000473935
Ankrd22	-17.5023	0.000479224
Adora2b	9.34262	0.000484612
Gm42537	21.427	0.00050078
Nxph1	23.4875	0.000522093
Gpbar1	21.8945	0.000548901
Hsd3b6	-20.9066	0.000554697
AC154607.1	-18.0202	0.000584303
Trim30a	-5.09848	0.000635157
Pi16	-3.85237	0.000656717
Nkiras2	1.08308	0.000656982
Pcdha12	23.1791	0.000669498
Cldn1	20.4277	0.000683085
Tnni2	-7.55059	0.000683085
Ptger2	-7.59753	0.000692182
C1rl	-8.9257	0.000696559
Hsd11b2	5.39978	0.000745648
4921534H16Rik	22.0138	0.000757237
Gm18787	23.0022	0.000757237
Prph	22.9827	0.00076151
Gm5868	22.983	0.00076151
Tafa4	21.4009	0.000827303
Fbxl22	-8.95073	0.000830626
Mmp9	11.8004	0.000838762
2810430I11Rik	21.6547	0.000869774
Slc6a15	-9.05253	0.000916823
Arhgef19	-19.1981	0.000968489
Vldlr	-6.88786	0.000982058
Gm39244	22.6567	0.000982058
Rnf112	22.6256	0.0010053
Dok5	9.75702	0.00102952
Cd300lf	-7.04436	0.00102952
Msl1	0.818603	0.00102952
Osr2	21.6319	0.0010531
Cds1	-7.72079	0.00110753
Marveld3	-18.8937	0.00111944
Scimp	21.6053	0.00112645
Nxpe3	-3.79498	0.00113589
Ikbke	-8.31453	0.00121013
Gm48726	22.3677	0.00121013
Smkr-ps	-6.84169	0.00128857
Krt80	-7.56883	0.00131727
Kcnj12	21.5525	0.00133041
Cpa4	22.1713	0.00140237
Jam2	3.4677	0.00140237
Tmem211	22.1646	0.00140453
Cytip	-5.66486	0.00143374
Gbp3	-8.49738	0.00143374
Klhdc8a	21.7478	0.00143622
Esco2	-1.58351	0.00146283
Pdzd2	3.09926	0.00147409
Prdm13	22.0554	0.00150385
Shisa8	-8.17323	0.00150385
Tmem51	9.97096	0.0016761
Ccdc17	-8.04793	0.00168358
Irgm2	-6.25876	0.00177161
Col8a1	21.8215	0.00180536
Col26a1	3.27601	0.00181386
Myot	21.8039	0.00181386
Spata33	-9.54682	0.00181386
Gm4961	-7.48589	0.00181386
Tex19.1	-18.3002	0.00188735
Cd200r3	-7.7602	0.00188798
Tdrd9	21.6774	0.00198701
Ptpn22	-7.10533	0.00201525
Pdyn	-8.97663	0.00208786
Nxf2	-8.13759	0.00214493
Mstn	21.1843	0.00218071
Itgam	-7.82361	0.00218071
Vcan	4.55647	0.00221646
Atoh1	-12.8151	0.00221646
Lypd6b	-18.3625	0.00230422
Gm4890	-5.72491	0.00233801
Rev1	-1.39685	0.0023397
Chodl	6.01566	0.00235863
Ap3m2	2.5074	0.00235863
Gm48593	21.4042	0.00238292
Pcdhgb8	-18.9253	0.00239893
Gm15738	3.0917	0.00244801
Gm48015	8.67502	0.00244801
Mfsd2a	6.38915	0.00264167
Mpdu1	0.792575	0.00273034
Ddias	-1.35858	0.00280196
Medag	-5.7884	0.00280838
Myh3	-15.253	0.00281708
Gm36989	-1.65288	0.00292158
Cd200r4	-7.91633	0.00324694
Gm5141	2.3947	0.00368657
Atp10a	-5.50108	0.00372842
Gm9316	-8.35715	0.00374596
Gm37125	-7.48012	0.00377533
Rab17	-6.46333	0.00387491
A2m	-19.3955	0.00392313
Ntrk1	-17.2741	0.00395259
Pcdh20	-19.1014	0.00399583
Tm7sf2	1.07517	0.00402442
Cntn3	-7.77905	0.00412882
Rnft2	7.98092	0.00413972
Ccdc141	3.73631	0.00413972
Cntn6	-20.6249	0.00416254
Pcdha7	-20.6219	0.00416367
A930004J17Rik	-8.19715	0.00420022
Bcr	1.84738	0.0042127
Vps37a	-1.59376	0.00422196
Upk1b	-20.5852	0.00422196
Pdcd1lg2	-5.86454	0.0044171
Kcnab1	-8.77913	0.00455952
Gm4651	-15.0852	0.00461694
Il20ra	-7.80016	0.00463594
Gm49066	7.29405	0.00470238
Dppa3	-20.4044	0.00479579
Shroom1	4.25817	0.00485309
Gm32687	-1.5543	0.00551111
Cd274	-5.86941	0.00551858
Cd163l1	-20.1569	0.00576548
Nrg4	-7.45807	0.00576548
Gm46448	-7.31996	0.00576548
Trim58	-9.52791	0.00576642
C130050O18Rik	-7.42754	0.00584458
Fgd3	-5.07302	0.005902
Trbc1	-7.97194	0.00591872
Slc16a7	-7.60762	0.00595083
Cabin1	-0.995659	0.00619716
Tbc1d13	-2.58443	0.00640252
Krt14	-17.472	0.0065101
Tmem230	1.02386	0.00653119
Slc2a10	-8.98992	0.00653119
Hectd4	1.8836	0.00653119
Pld4	-6.01272	0.00659391
4930431P19Rik	-7.76724	0.00674478
Jph3	8.6396	0.0067585
Stx1a	3.27082	0.00675907
Gm45137	-7.93458	0.00675907
Gjb2	19.1247	0.00676307
Zscan29	-1.9663	0.00676307
Gabra2	7.28952	0.0069958
Adcy6	2.08302	0.00705064
Rhox6	-19.7762	0.0072638
Acsbg1	-6.68368	0.00738313
Trabd2b	8.61906	0.00738313
Gm17096	-6.83562	0.00771823
Tdh	-19.6828	0.00772687
Tmem45a	6.41562	0.00778595
Akr1c14	-9.54705	0.00778595
Ccdc160	-7.77104	0.00778595
Cdkl1	3.69683	0.00781505
Ect2	-1.38403	0.00836908
Rgp1	1.98164	0.00844168
Vipr1	-9.1387	0.00846089
Galnt6	-5.48602	0.00894111
Atg5	-0.683985	0.00894111
Gpr34	-7.92963	0.00895417
Ptgis	3.79901	0.00904247
Gpr141	-7.94701	0.00914096
Pcdhb22	-12.307	0.00920182
Tagap	-7.30818	0.00921687
Myl4	4.37126	0.00921687
Lamb2	3.82188	0.00925176
Slc16a12	-13.9541	0.00957973
Nptx1	-15.9573	0.00957973
F730043M19Rik	-4.93946	0.00957973
BC022960	-5.86005	0.00957973
Gm38414	4.96821	0.00957973
Rgs9	5.54639	0.00961339
Pla2g7	9.6921	0.00961339
Rps15a-ps6	-5.95063	0.00972723
Gm22287	-3.80592	0.00997739
Gm26562	-4.83179	0.0101341
Cd82	1.67658	0.0104615
Gm48210	-6.18758	0.0104615
Heyl	12.7328	0.0105431
Afap1l2	9.6101	0.0107159
Slit3	4.86204	0.0107159
Gm44116	-6.44148	0.0107159
Dnpep	0.8862	0.01082
Sirpa	-2.60534	0.0113963
Fam135b	6.5578	0.0115629
Cobll1	3.06787	0.011866
Bin1	0.910022	0.0119289
Gm27206	-6.23443	0.0122953
Tpd52l1	3.35989	0.0127062
Pwwp3b	-1.60729	0.0128082
Gm11335	8.73254	0.0128082
Slc22a17	2.76607	0.0132958
Pde1b	4.71012	0.0133066
Xlr4a	-6.01697	0.0133646
Gm10603	-6.10895	0.0133646
Gm43445	-5.35037	0.0133646
Gm16588	-5.65255	0.0137653
Cacna1f	-6.65753	0.0140303
Catsper2	-6.98389	0.0140448
Hgf	-6.06372	0.0141524
Selp	-6.05125	0.0143962
Mirt1	-7.30359	0.0145727
Slc30a10	-8.78229	0.0146199
Arhgef10l	1.70862	0.0147846
Yipf3	1.08386	0.0154274
Brinp1	-8.81423	0.0162808
Ptges	8.0139	0.0164811
Plekhg5	1.62543	0.0169944
Tulp3	1.31875	0.0169979
Abca5	6.05865	0.0171983
Gm47087	-6.99933	0.017238
Zbtb11	-1.38201	0.0174088
Loxl4	-15.7375	0.0174088
Ube2r2	0.756075	0.0174088
Gm49169	-3.82132	0.0174171
Klrb1c	-7.62833	0.0175292
Atp11b	-1.82751	0.0177036
Ano8	2.05073	0.0181239
Ppp1r1c	-17.6008	0.0182083
Ccdc152	6.30197	0.0182776
Gfi1	-8.37941	0.0184555
4930539E08Rik	5.03067	0.0185536
Tmem81	-3.65665	0.0189841
Nkd1	2.97937	0.0191275
Cacfd1	1.25932	0.0197985
Nfkb2	2.02657	0.0198772
Cfb	-5.59547	0.020082
Ddah2	1.46117	0.0201876
Hand1	15.8017	0.0203694
Fsd1l	4.8344	0.0204021
Il17rc	-5.81643	0.0206497
Tcl1	-18.0784	0.0209944
BC048559	-5.41679	0.0212581
Gm48069	-6.378	0.0212581
Gxylt2	1.68676	0.0214893
Sept5	2.56931	0.0215524
Cyp1b1	8.67697	0.0216281
Tmem184a	-13.7741	0.0216791
Cldn34c1	2.34967	0.021781
Cox4i2	-4.58334	0.0220907
Gstm3	-17.9668	0.0223114
Cideb	-5.7947	0.0225403
Creld1	1.37545	0.0225403
Gm26760	-6.38493	0.0228129
Slc35b1	0.845569	0.0229991
Pcdhgb5	10.0169	0.0233714
Armh3	-1.24948	0.0237887
Tdp2	-0.922478	0.0239223
Slc26a1	-8.00289	0.0239738
Fam184b	-7.593	0.0251897
Cpsf3	-0.59259	0.0263271
Sat1	1.54578	0.0263776
Mir155hg	-17.1441	0.0276572
Sptssb	-15.6553	0.0277424
Gm20939	-2.21765	0.0277424
Gm37829	5.71918	0.0279076
Zfp445	-1.98761	0.028042
Gm17745	-2.77399	0.0283317
Zfp975	-2.06766	0.0284937
Cdc42bpb	2.1577	0.0286231
Gm44891	-7.44518	0.0286231
Ddx23	-1.69246	0.0288283
Sipa1l3	-1.90531	0.0288283
Cyp4f18	-6.64325	0.0290614
Ttbk2	2.95689	0.0290703
Gm36298	-5.44793	0.0291682
Foxl2	9.08246	0.0295363
Tafa5	9.97821	0.0295363
Tas1r1	-8.16706	0.0299809
Fnbp1l	2.60581	0.0300226
Mtch1	0.86389	0.0303283
Liph	-6.92985	0.030497
Spock2	5.7357	0.0305689
Alx3	10.6954	0.0307737
Gstm7	2.46053	0.0311048
Fam20c	4.23777	0.0311954
1700088E04Rik	5.54391	0.0311954
Ppm1k	-3.34658	0.0311954
Tent5b	-16.937	0.0311954
Gtsf1l	-17.379	0.0311954
Mpped2	2.83478	0.0312001
Ap2b1	0.754911	0.0313598
Gm18517	1.8441	0.0313609
Slc28a2	-6.06638	0.0318899
Tmem109	1.16877	0.0330113
Gm43489	-6.98021	0.0330209
Mki67	-1.08614	0.0330497
4732487G21Rik	-5.83715	0.0330497
Mamdc2	-4.41431	0.0335069
Padi2	-2.69438	0.0340695
Gm47246	-6.75212	0.0358176
Ppp1r1a	4.78803	0.035945
Zfyve28	6.4482	0.035945
Ftx	-1.40826	0.035945
Adprh	0.594501	0.0359872
Slc40a1	3.03318	0.0362869
Il7r	-6.48809	0.0365116
Atg4b	0.669647	0.0365116
Zfp110	-1.9406	0.0365116
Man2c1	-1.46451	0.0366092
Zup1	-1.15499	0.0370076
Tnks1bp1	2.91139	0.0373462
Gm53	4.54039	0.0376005
Gm37893	-5.2061	0.0382714
Six3os1	9.8346	0.0384707
Ppwd1	-2.01596	0.0385414
Slc7a11	2.56545	0.0385414
Gm35986	-4.91921	0.0386925
Aqp3	-8.44158	0.0392909
Pgf	4.73314	0.039883
Gpatch2l	-2.7961	0.039883
Thbs2	9.80136	0.039883
Gpr137	1.88642	0.039883
Tiparp	1.83957	0.039883
Gm13920	-5.84463	0.039883
5830418P13Rik	-5.61001	0.0402852
Txndc15	0.762275	0.0410455
Exoc2	-1.16503	0.0415706
Slc7a5	1.87763	0.0415706
Zfp458	-8.2211	0.0415706
Gm16861	-6.71506	0.0416565
Egln1	0.99502	0.0417047
Cnn2	1.23987	0.0417464
Abhd8	1.22424	0.0420098
Gm44816	-5.46499	0.0420098
Trmt2b	-1.38742	0.0420956
Gm960	5.00364	0.0425091
Gm39363	-4.9678	0.0425091
9130002K18Rik	-7.80607	0.0434944
Tcta	1.07756	0.0441037
Kcnmb4	1.92245	0.0441478
E230020D15Rik	-8.67519	0.0441585
Dcdc2a	7.84893	0.0444796
Ptges3-ps	-8.37173	0.0445254
Prss16	-8.30461	0.0449757
Src	1.70281	0.0450922
Naip5	-3.97629	0.0452373
Dppa4	-16.6615	0.04547
Gm3550	-6.76534	0.04547
5730405O15Rik	-4.25661	0.04547
Dctn2	0.759837	0.0455203
Nsmaf	-0.892006	0.0455203
Tfec	-3.96074	0.0455203
Hs6st2	-3.54135	0.0455203
Gm49215	5.21453	0.0455203
Gm49942	-7.03917	0.0455203
Snap47	1.08622	0.0455729
Gm37802	-8.00074	0.0455729
Misp	16.7959	0.046017
Vgll3	16.5104	0.046017
Smarcb1	0.35801	0.0464053
Stap1	-3.53783	0.0467485
Cuedc1	2.53846	0.046945
4833418N02Rik	-6.02784	0.0474139
Gm44066	-5.48517	0.0475097
Gm45290	-8.18598	0.0477959
Klrb1f	-6.79165	0.0479131
Gm33378	-7.7277	0.0480845
Gm11998	-6.0247	0.0482823
Mpnd	1.12783	0.048538
Timp2	1.96878	0.0487081
Gm50331	1.631	0.0488273
Spock3	9.63546	0.0490838
Zbtb20	2.1217	0.0492018
Usp2	-2.83418	0.0492018
Abitram	-0.745829	0.0495641
Gm37637	-6.88358	0.0496803
