## supplementary table 3 for "*Gata2*-regulated *Gfi1b* expression controls endothelial programming during endothelial-to-hematopoietic transition"

### Sheet: sheet1
E11 Pre-HSC2 Gata2+/- vs WT
name	log2FoldChange	padj
Pcdhb22	43.507	1.96636e-41
Nxph3	44.814	2.99018e-31
Cdh13	23.4963	2.01939e-19
Egr3	-34.9141	2.01939e-19
Tent5b	-45.2332	6.10556e-16
Nptx1	36.139	3.4342e-14
Marveld3	36.4045	9.80157e-14
Cdh26	22.0693	1.24807e-08
Dlx3	35.1875	1.39349e-08
Rarres1	20.8523	1.39349e-08
Nts	21.9779	1.85923e-08
C5ar1	-34.2619	4.03565e-08
Rhox6	34.7031	4.18288e-08
Upk1b	33.8774	6.7461e-08
Upk3b	33.0455	1.42188e-07
Pcdhb20	22.3522	1.42188e-07
Gm49686	20.9984	1.42188e-07
Gm28661	32.3562	3.10398e-07
Cpz	24.3686	4.66051e-07
Zbtb8b	22.5763	5.29851e-07
Gm48128	-17.9997	7.52755e-07
Muc4	31.1798	1.09683e-06
A330074H02Rik	31.1816	1.09683e-06
Cldn23	31.0176	1.23533e-06
Gm42603	-20.6252	5.22107e-06
Naaladl2	29.6489	5.64573e-06
Npbwr1	23.1281	5.80002e-06
Muc16	23.361	5.80002e-06
Rilp	20.2363	6.11955e-06
Arx	22.8805	9.32252e-06
Pipox	20.2847	9.64417e-06
Nr5a1	24.785	9.64417e-06
Siah3	21.7243	1.04053e-05
Map6d1	21.5937	1.35266e-05
Krt15	28.5884	1.46396e-05
Slc19a3	19.6329	1.57838e-05
Actg1	0.764858	2.6374e-05
Wnt10b	-28.0637	2.68072e-05
Cntn4	22.2736	3.35538e-05
Arc	21.1774	5.03096e-05
Fhl2	2.76218	6.43167e-05
Lgi3	20.4897	8.00747e-05
Pcdhb4	20.8335	9.18581e-05
Plch2	18.7568	0.000120764
Ccdc3	9.35029	0.000128762
Sox1	26.2366	0.000135548
Pcdha7	26.0695	0.000162822
Tecrl	19.8432	0.000233709
Foxl2os	20.8382	0.000259653
Sod3	21.1815	0.000278127
Krt14	22.1558	0.000293342
Gm48706	19.9589	0.000565587
Gm50388	8.38411	0.00066305
Mcam	4.16126	0.000677116
Gm42537	21.793	0.00107214
Tmem109	1.62652	0.0011311
Sp7	20.8541	0.00138936
Krt222	-19.4122	0.00151242
Gm5763	19.6702	0.00166728
Cnih3	20.8461	0.00191007
Gm37296	20.2751	0.0020164
Agpat3	2.80868	0.00239468
Rassf10	22.8761	0.00251889
2810430I11Rik	21.5598	0.00287189
Angptl2	3.14195	0.00344541
Cdh22	22.475	0.00345317
Efemp2	2.70361	0.00375516
Kcna6	9.13643	0.00393094
Bgn	4.72112	0.00413596
Lrrtm2	5.67832	0.00413596
Gm45889	10.9087	0.00413596
Osr2	21.2262	0.00431567
Tmem30b	22.0416	0.0046223
AC132307.1	4.56278	0.00484506
Pcdha12	21.8203	0.00546076
Gm37858	18.7397	0.00574291
Rara	1.77634	0.00601886
Irx4	22.1516	0.00626019
Tgfb1i1	5.58581	0.00626019
Kcnj12	20.7472	0.00726827
Cttn	1.63835	0.00733355
Pou5f1	-17.2867	0.00751901
Gm42737	21.3263	0.00751901
Col26a1	3.15897	0.00822303
Aspg	20.5369	0.00822303
Tox3	2.87593	0.00857968
4921534H16Rik	20.1408	0.00918854
C230034O21Rik	7.7282	0.00980696
Evx1	19.0556	0.00984264
Fgfr1	1.84417	0.00989426
Tns1	2.6365	0.0102236
Adamts18	11.3502	0.0109142
Vstm4	7.30077	0.0113591
Kank4	7.75167	0.0117966
Adamts8	20.4984	0.0132006
Arpin	4.3111	0.0133109
Gm15725	8.71158	0.013324
Slitrk1	20.1945	0.0135399
Gm48726	20.3492	0.0143312
Ubxn10	18.9104	0.0154509
Plekhg2	2.0878	0.0158954
Nckap1	2.46086	0.01591
Ttc9	8.44709	0.015957
Col5a2	4.06483	0.0164515
Tcaf1	2.69433	0.0164515
Fkbp6	19.9072	0.0191911
Rnf112	19.8946	0.0192519
Sema4c	3.07224	0.019372
Hapln3	7.777	0.0225713
Prag1	3.08944	0.0225713
Tdrd9	19.6661	0.0225713
Ndnf	6.4057	0.0227026
Gm48593	19.6309	0.0227026
Cpxm1	2.27796	0.0242332
Cacna1h	8.34423	0.0250545
Fgd1	2.4454	0.0297044
Prex2	3.62819	0.0311575
Rhod	2.94912	0.0329142
Pmp22	4.77634	0.0335098
Tcf7l1	2.9919	0.0335098
Pcdhgc5	7.57463	0.0335098
Porcn	2.43388	0.0351558
Pcbp3	1.7488	0.0355951
Pkdcc	2.76785	0.0366991
Ctsh	4.58595	0.0366991
Xntrpc	5.72152	0.0376697
Hist1h2ao	5.46359	0.0385175
Dnpep	0.866687	0.0395915
Ephb4	3.69673	0.0395915
Ccdc85a	7.60513	0.0433291
Igf2	2.03296	0.0433291
Tsku	6.80733	0.0456732
Zfp366	4.84087	0.0477358
